# The PIWI/piRNA response is relaxed in a rodent that lacks mobilizing transposable elements

**DOI:** 10.1101/587030

**Authors:** Michael W. Vandewege, Roy N. Patt, Dana K. Merriman, David A. Ray, Federico G. Hoffmann

## Abstract

Transposable elements (TEs) are genomic parasites that can propagate by inserting copies of themselves into host genomes. Mammalian genomes are typically dominated by LINE retrotransposons and their associated SINEs, and their mobilization in the germline is a challenge to genome integrity. There are genomic defenses against TE proliferation and the PIWI/piRNA defense is among the most well understood. However, the PIWI/piRNA system has been investigated largely in animals with abundant and actively mobilizing TEs and it is unclear how the PIWI/piRNA system functions in the absence of mobilizing TEs. The 13-lined ground squirrel provides an excellent opportunity to examine PIWI/piRNA and TE dynamics within the context of minimal, and possibly nonexistent, TE accumulation. We sequenced RNA and small RNAs pools from the testes of juvenile and adult squirrels and compared results to TE and PIWI/piRNA dynamics in the European rabbit and house mouse. Interestingly in squirrels, despite a lack of young insertions, TEs were still actively transcribed at higher levels compared to mouse and rabbit. All three PIWI proteins were either not expressed, or only minimally expressed, prior to P8 in squirrel testis, but there was little TE expression change with the onset of PIWI expression. We found PIWIs largely did not reduce TE transcription, and the ping-pong cycle was significantly reduced among squirrel LINEs and SINEs compared to the mouse and rabbit. We speculate that, although the PIWI/piRNA system is adaptable to novel TE threats, transcripts from TEs that are no longer threatening receive less attention from PIWI proteins.
