## Supplementary material for "The PIWI/piRNA response is relaxed in a rodent that lacks mobilizing transposable elements": SuppTables.xlsx

### Sheet: Sheet1
Supplemental Table 1. Properties of small RNA sequences
species	age	total reads	unique seqs 24-32 nt	mapped to genome	% mapped
mouse	P7	7475242	352677	289930	82.2084
mouse	adult	14814130	2139709	1309330	61.192
rabbit	P21	4753864	598430	370903	61.9793
rabbit	adult	41282827	5244055	1874714	35.7493
squirrel	P0	206827276	1867712	468972	25.1094
squirrel	P2	61113280	2030702	1016782	50.0705
squirrel	P8	32237921	1892589	961391	50.7977
squirrel	P10	32161930	2507769	1247605	49.7496
squirrel	P13	33563090	4223604	2137379	50.6056
squirrel	adult	61124214	9918078	5212781	52.5584

### Sheet: Sheet2
Supplemental Table 2. Species and accession numbers for genes used in RELAX tests.
species	common name	PIWIL1	PIWIL2	PIWIL4
Oryctolagus cuniculus	rabbit	ENSOCUP00000018796	ENSOCUP00000005422	ENSOCUP00000002484
Cavia porcellus	Guinea pig	ENSCPOP00000004346	ENSCPOP00000001003	ENSCPOP00000000061
Fukomys damarensis	Damara mole rat	ENSFDAP00000001328	ENSFDAP0000002190	ENSFDAP00000009894
Rattus norvegicus	Rat	ENSRNOP00000001238	ENSRNOP00000013284	ENSRNOP00000072452
Octodon degus	Degu	ENSODEP00000014361	ENSODEP00000013170	ENSODEP00000017648
Ictidomys tridecemlineatus	Squirrel	ENSSTOP00000004637	ENSSTOP00000014787	ENSSTOP00000006211
Nannospalax galili	Upper Galilee mountains blind mole rat	ENSNGAP00000017576	ENSNGAP00000013980	ENSNGAP00000023875
Mus caroli	Ryukyu mouse	MGP CAROLIEiJ P0070995	MGP CAROLIEiJ P0037303	MGP CAROLIEiJ P0086748
Mus pahari	Shrew mouse	MGP PahariEiJ P0059196	MGP PahariEiJ P0085396	MGP PahariEiJ P0022408
Castor canadensis	American beaver	ENSCCNP00000017175	ENSCCNP00000005463	ENSCCNP00000002564
Meriones unguiculatus	Mongolian gerbil	ENSMUGP00000019810	ENSMUGP00000011914	ENSMUGP00000032228
Peromyscus maniculatus bairdii	Northern American deer mouse	ENSPEMP00000021393	ENSPEMP00000025336	ENSPEMP00000028291
Mus musculus	Mouse	ENSMUSP00000083222	ENSMUSP00000047385	ENSMUSP00000076213
